# IgG autoantibodies in bullous pemphigoid directly induce a pathogenic MyD88-dependent pro-inflammatory response in keratinocytes

**DOI:** 10.1101/2024.10.07.616103

**Authors:** Lei Bao, Christian F. Guerrero Juarez, Jing Li, Manuela Pigors, Shirin Emtenani, Yingzi Liu, Aadil Ahmed, N Ishii, T Hashimoto, Bethany E. Perez White, Stefan Green, Kevin Kunstman, Nicole C Nowak, Connor Cole, Virgilia Macias, Maria Sverdlov, M. Allen McAlexander, Christopher McCrae, Christopher D. Nazaroff, Enno Schmidt, Kyle T. Amber

## Abstract

While autoantibodies in bullous pemphigoid (BP) are known to activate the innate immune response, their direct effect on keratinocytes, and the contribution of BP-IgG autoantibody-dependent keratinocyte responses to BP pathology is largely unknown. Herein, we performed multiplex immunoassays and bulk RNA-seq on primary keratinocytes treated with IgG from BP patients or controls. We identified a pro-inflammatory and proteolytic response with release of several cytokines (IL-6, IL-24, TGF-β1), chemokines (CXCL16, CTACK, MIP-3β, RANTES), C1s, DPP4, and MMP-9. We further validated this response using spatial transcriptomics and scRNA-seq of diseased and control skin. Blistering itself appeared to be major driver of this inflammatory response, with attached BP skin and spongiotic dermatitis revealing highly similar transcriptomes. Based on elevated levels of MyD88 and MyD88-dependent cytokines, we studied the impact of MyD88 deficiency in keratinocytes and demonstrated that MyD88 regulates BP-IgG-induced expression of IL-8, IL-24, and MMP-9. Induction of experimental BP in mice with *Krt14*-specific *Myd88* knockout revealed significantly decreased disease severity with decreased serum levels of IL-1β, IL-4, and IL-9 indicating the contributory role of keratinocyte-derived skin inflammation towards systemic response. Our work demonstrates the key contributions of keratinocyte and MyD88 dependent signaling in response to autoantibodies in BP.

**Key Messages:** -IgG antibodies from bullous pemphigoid (BP) patients induce significant upregulation of several inflammatory markers in keratinocytes including cytokines (IL-6, IL-24, TGF-β1), chemokines (CXCL16, CTACK, MIP-3β, RANTES), C1s, DPP4, and MMP9. Several of these markers, including IL-8, IL-24, and MMP9 are regulated by MyD88.

-Spatial transcriptomics reveals that BP patient blistered skin demonstrated similar transcriptomic profiles to BP-IgG-treated keratinocytes. With attached skin demonstrating a comparable transcriptome to that seen in spongiotic dermatitis.

-In a mouse BP model, keratinocyte-specific MyD88 deficiency results in decreased disease severity with a subsequent decrease in serum IL-1β, IL-4, and IL-9 levels.

**Capsule summary:** IgG from patients with bullous pemphigoid (BP) induces a pro-inflammatory response in keratinocytes, indicating their direct role in driving the inflammatory response in BP.
