## Supplementary Data 1 for "IgG autoantibodies in bullous pemphigoid directly induce a pathogenic MyD88-dependent pro-inflammatory response in keratinocytes"

### Sheet: Sheet1
		BP-IgG																Ctrl-IgG
		BP1	BP2	BP3	BP4	BP5	BP6	BP7	BP8	BP9	BP10	BP11	BP12	BP13	BP14	BP15	BP16	Ctrl1	Ctrl2	Ctrl3	Ctrl4	Ctrl5	Ctrl6	Ctrl7	Ctrl8	Ctrl9
Eotaxin		4.33	5.46	5.83	7.34	5.12	4.48	5.37	5.54	4.71	4.67	5.71	3.49	2.06	3.43	4.67	2.53	10.4	10.21	9.72	4.52	5.83	9.84	9.07	10.7	10.46
FGF-2		225.71	233.82	213.99	227.78	232.59	256.98	263.07	259.9	258.7	311.48	387.46	210.89	211.6	220.02	250.98	236.28	214.7	213.15	219.04	182.86	183.91	243.05	202.48	415.59	389.54
FLT-3L		1.04	1.91	2.49	2.37	2.04	2.33	1.85	1.73	1.88	1.45	1.99	1.76	1.42	1.51	2.68	1.45	2.53	2.49	2.66	2.6	2.47	2.57	1.6	1.49	1.63
G-CSF		213.34	176.02	159.7	144.93	133.07	454.16	75.34	178.4	71.04	328.22	375.33	223.29	39.78	58.28	71.19	62.72	116.94	135.43	145.39	167.19	154.76	33.43	30.86	45.66	37.64
GM-CSF		209.48	138.62	132.53	209.97	124.9	186.55	136.21	73.87	60.46	165.66	124.36	208.26	2.91	33.39	29.82	21.35	173.06	138.48	155.37	271.52	277.09	66.58	56.6	39.95	29.27
GROα		1403.23	2113.34	1703.71	1069.41	1840.85	1406.13	1073.51	1799.66	953.24	2319.32	2041.1	1897.09	688.3	500.95	913.46	756.91	1666.33	1760.7	1994.47	1886.14	2144.54	962.08	878.59	802.05	746.17
IL-1α		71.88	148.14	130.17	56.37	318.41	3219.88		401.07		1847.62	8793.58	1286.56	1706.25	1938.23	2653.93	3174.07	650	860.99	919.76	1031.98	928.32	277.54	364.68	856.27	671.44
IL-1β		10.65	14.25	13.41	11.36	12.35	10.15	18.52	23.04	15.45	18.87	15.8	14.04	0.05	1.37	2.2	0.76	11.64	12.21	13.55	11.36	10.79	3.46	0.99	5.71	4.63
IL-1RA		6.7	10	18.67	15.05	13.57	28.6	26.23	28.75	34.86	38.82	55.58	8.65	53.4	38.34	121.41	57.02	32.41	19.96	23.22	12.6	17.64	47.86	27.2	47.95	46.07
IL-6		56.9	31.54	25.11	15.67	24.38	73.08	53.04	52.61	44.09	199.15	438.51	49.06	31.74	51.07	10.04	38.54	6.09	6.97	9.1	7.92	11.45	4.81	7.45	17.35	18.73
IL-8		605.97	622.27	390.84	349.15	381.28	1053.03	358.47	722.05	336.92	1288.65	1290.15	567.46	777.45	1110.88	1124.03	699.42	359.68	353.99	427.45	406.71	418.5	282.9	272.65	397.81	412.05
IL-13		5.96	8.42	6.49	7.55	7.46	7.64	7.9	6.32	6.23	7.81	5.96	5.78	1.22	1.94	0	1.73	7.64	8.59	7.55	7.38	8.59	8.42	3.86	5.06	4.33
IL-18		0.96	1.79	4.95	3.8	2.77	3.37	4.92	5.37	3.71	3.41	4.49	3.5	3.04	2.38	5.4	4.56	3.7	3.92	4.09	3.68	3.96	3.58	2.88	4.45	3.98
IP-10		28.29	36.19	35.12	86.47	53.09	34.49	24.11	52.31	30.16	57.5	45.89	26.69	3.15	4.22	1.78	1.29	38.89	36.55	41.24	56.38	53.14	13.12	17.9	61.21	78.82
M-CSF		11.2	12.53	15.06	13.62	12.2	16.59	12.11	15.82	8.99	12.7	12.78	12.45	17.53	16.84	31.65	23.71	12.03	10.54	10.95	13.7	13.54	24.59	13.37	16.76	16.42
MCP-1		8.63	8.22	7.48	6.65	8.11	15.76	4.41	7.57	4.82	8.13	10.49	9.18	4.76	5.63	7.2	5.57	7.52	7.41	7.42	8.48	9.47	3.68	3.22	4.02	3.35
MCP-3		6.66	7.18	7.18	7.56	8.54	9.84	6.11	6.6	4.47	7.12	7.35	7.83	4.86	4.3	6.24	3.47	7.07	7.29	7.51	7.62	7.29	7.4	6.42	8.78	8.09
PDGF-AA		299.48	307.66	192.52	365.06	310.49	394.08	370.13	305.31	324.82	316.82	222.23	431.7	298.07	297.12	370.89	290.26	623.43	600.22	615.76	542.58	649.55	517.77	432.91	394.48	390.67
PDGF-AB/BB		77.51	122.79	80.75	83.28	129.7	126.9	18	25.33	63.92	90.37	164.88	92.52	17.34	73.25	75.29	57.92	19.87	22.18	34.6	131.24	141.41	0	0	0	0
RANTES		81.01	281.93	70.06	58.39	200.22	105.17	178.8	62.36	49.33	62.5	157.42	87.43	19.15	71.93	58.74	36.29	26.71	28.81	31.94	91.56	101.39	12.39	13.68	29.15	38.08
sCD40L		14.14	24.99	2.3	19.78	0	0	0	0	14.14	14.14	34.57	2.3	0	0	31.48	5.22	5.22	5.22	0	19.78	0	26.65	0	0	0
TGFα		49.5	57.3	38.9	66.18	45.07	48.41	51.62	58.93	46.44	62.48	59.56	57.86	28.84	40.49	40.79	30.92	45.47	38.75	43.86	49.4	52.16	81.65	63.35	28.45	27.1
TNFα		22.62	24.08	20.33	9.03	16.66	33.36	14.48	26.4	12.08	23.97	21.23	23.47	20.49	19.19	26.38	23.84	19.15	19.78	21.69	21.13	22.04	15.92	14.99	17.67	17.05
TNFβ		6.15	7.53	5.92	7	6.69	5.77	9.39	7.77	6.19	9.55	6.54	6.84	1.64	2.67	4.9	1.13	9.7	10.24	11.76	9.39	10.32	9.74	5.54	4.63	4.33
VEGF-A		190.27	228.12	223.02	255.07	135.05	212.67	322.81	289.35	235.4	307.19	164.76	270.75	68.41	33.22	104.69	54.29	335.34	339.07	356.5	229.33	253.52	307.09	213.8	150.22	150.88
CTACK		8.03	6.29	8.45	4	7.62	9.4	6.29	9.08	8.91	10.87	16.26	15.24	3.87	6	5.56	5.17	2.73	2.42	3.44	4.65	5.17	0	0	0	1.26
CXCL16		47.47	43.57	52.71	52.75	59.48	55.05	43.88	26.92	37.59	58.19	55.66	42.9	42.35	8.31	31.61	39.43	14.78	12.15	15.34	21.16	19.25	11.26	6.74	21.77	27.51
ENA-78		131.99	118.33	141.05	117.99	99.33	185.28	114.25	146.54	103.39	201.62	298.68	177.3	45.09	57.26	76.22	62.58	138.83	120.38	135.94	128.61	135.08	47.72	39.53	44.45	60.22
GCP-2		6.22	5.38	6.94	3.95	6.31	20.23	3.22	5.88	4.7	8.49	12.03	9.93	1.13	1.02	1.33	1.01	5.18	4.58	6.03	6.09	7.68	1.15	1.07	0.77	1.32
HMGB1		238.71	96.73	329.43	455.09	0	110.66	298.13	994.25	1689.82	1845.41	1726.81	220.3	0	0	256.41	0	1233.47	1341.09	1509.51	1181.94	1177.94	691.05	461.53	1062.83	1112.87
I-TAC		1.57	0.39	1.23	1.96	1.43	1.76	0.73	1.46	1.08	2.08	4.1	2.52	0.11	0.31	0.32	0.24	1.03	1.05	1.17	1.6	1.44	0.09	0.12	0.68	1.03
IL-11		9.8	10.21	9.64	9.57	9.95	8.94	12.03	10.21	8.86	8.47	7.02	13.91	7.06	7.12	9.37	3.95	8.12	6.79	7.91	9.51	10	6.61	5.28	3.3	4.51
IL-20		1952.26	1723.15	1542.19	1420.67	1558.89	2013.22	2261.57	2082.29	2299.78	2851.52	2652.18	2210.16	404.61	605.57	722.8	444.93	1665.61	1441.56	1736.75	1717.33	1682.62	1177.17	1169.14	764.37	987.65
IL-24		12.36	7.45	9.24	8.35	14.13	29.43	14.13	12.8	11.47	12.8	28.13	18.53	43.7	53.59	31.6	59.59	2.44	1.04	1.51	7	3.82	7	3.37	0	0
MIP-3α		17.12	10.96	12.79	14.66	6.04	24.52	5.73	13.87	11.81	26.97	47.29	19.05	2.39	3.37	3.38	4.06	24.92	22.64	26.43	24.53	25.03	4.01	5.16	15.06	21.37
MIP-3β		14.04	6.14	26.31	0.23	135.55	3.68	2.2	0.13	0.15	0.19	4.18	0.23	0.05	0.06	0.09	0.06	0.06	0.07	0.07	0.13	0.14	0.07	0.06	0.09	0.09
sFas		0.59	0.39	0.46	0.5	0.66	0.23	0.44	0.56	0.41	0.33	0.69	0.38	0.13	0.18	0.4	0.28	0.55	0.51	0.58	0.47	0.48	0.44	0.25	0.26	0.3
TSLP		0.2	0.26	0.24	0.21	0.64	0.15	0.2	0.14	0.16	0.28	0.38	0.09	0.33	0.61	0.59	0.56	0.25	0.18	0.13	0.12	0.15	0.3	0.2	0.47	0.78
TGF-β1		33.17	64.09	48.51	32.38	43.88	39.95	44.51	62.18	36.33	36.33	70.54	98.52	139.26	179.96	175.95	279.89	33.08	31.58	32.48	52.84	50.88	19.89	20.44	30.3	34.58
TGF-β2		20.47	31.51	41.59	45.02	42.35	32.26	21.44	25.78	28.75	29.43	28.53	30.39	23.43	27.57	20.99	32.34	49.56	42.69	45.31	72.34	74.1	27.76	30.79	55.16	60.49
MMP-1		7901.4	7274.44	7138.83	6789.77	6368.19	7447.6	6724.11	6133.45	5094.58	6643.58	4884.29	8289.3	1195.8	2190.83	1887.13	1217.07	5497.24	4571.94	4882.22	5539.42	6198.81	2368.5	2076.85	2187.97	2400.62
MMP-2		1840.78	1849.81	2239.31	1922.1	2121.31	1976.37	1615.49	1651.47	1624.48	1435.95	1328.55	1678.48	919.55	990.33	1301.74	743.34	1615.49	1435.95	1525.64	1453.87	1588.52	1079.03	743.34	690.72	769.7
MMP-3		995.57	1008.34	1012.61	725.77	761.28	1149.34	841.65	753.35	671.35	894.96	1133.93	1034.01	301.39	410.66	456.74	358.49	717.93	644.51	667.5	733.62	679.06	421.75	354.73	397.69	436.51
MMP-9		8332.94	7177.01	6468.3	6371.37	6003.3	9185.91	4294.65	6005.54	3669.55	5006.31	9131.3	6667.23	7788.81	12671.2	11103.9	10713.8	4398.28	3013.93	3403.03	5270.34	5549	1726.02	1760.52	1682.04	1726.02
MMP-10		6218.79	5216.14	5105.81	5325.42	4898.5	6010.68	5257.07	5279.83	4203.5	5797.9	5029	6110.64	907.12	1599.22	1394.12	1216.1	4569.96	3708.47	4100.44	4935.93	5807.18	1152.8	1086.47	1306.48	1454.23
MMP-12		433.29	374.21	344.13	359.21	374.21	328.97	328.97	290.78	403.94	328.97	236.73	359.21	328.97	344.13	374.21	366.72	381.67	313.74	313.74	336.56	328.97	366.72	344.13	374.21	328.97
MMP-13		253.69	233.23	192.37	171.98	171.98	212.79	171.98	171.98	192.37	151.6	121.08	192.37	151.6	171.98	192.37	151.6	151.6	161.79	171.98	131.25	202.58	151.6	151.6	171.98	151.6
TIMP-1		11156.8	12966.6	14214.6	13726.2	11479	12503.7	12631.2	12555.5	11957.5	12388.4	8359.8	14187.5	16589.3	17370.6	16615.8	15903.5	14404.2	14458.5	14891.1	15217.6	14763	13488.4	14067.2	14495.1	15870.4
C1S		209.794	226.72	230.326	206.463	245.986	201.812	229.693	195.399	166.307	214.61	215.106	175.528	137.628	74.6284	208.913	217.665	4.1	23.1697	57.7844	4.1	4.1	4.1	4.1	23.2156	4.1
