## Supplementary Data 4 for "IgG autoantibodies in bullous pemphigoid directly induce a pathogenic MyD88-dependent pro-inflammatory response in keratinocytes"

### Sheet: Sheet2
Upregulated in Detached Skin and BP-IgGTreated PHK (69)	Downregulated in Detached Skin and BP-IgG Treated PHK	Upregulated in Detached Skin but Downregulated BP-IgG Treated PHK	Downregulated in Detached Skin but Upregulated-IgG Treated PHK
A2ML1	ANO1	AADAC	AKR1B15
A4GALT	ARHGDIB	ALOX12B	ALDH2
ACOX1	CLEC2B	ANGPTL4	ALDH3A1
ADIRF	CPT1A	ANTXR2	ANXA8
ADM	FGFR1	ARG1	APCDD1
AKAP12	FJX1	ARNT2	BBOX1
AKR1C1	GAS6	ASPRV1	BGN
ALDH1A3	H2BC11	ATG9B	BOLA2B
ALDH3B2	H2BC4	ATP6V1C2	C1R
ALDOC	H2BC8	AZGP1	CCDC3
ARRDC3	H4C8	BCAR3	CXCL14
AVPI1	HLA-DQB1	BCL2L1	EMP2
BARX2	IFITM1	C1orf68	EPHX2
BHLHE40	ITGB4	C3orf52	ESPN
BICDL2	KRT2	CCL22	FAT2
BLNK	MT1G	CDSN	FBXO27
C4orf3	MT2A	CHIC2	FXYD3
CA9	NF2	CNFN	GCLC
CASP14	PCDH7	CPM	GPX4
CD68	PPP1R3C	CRCT1	GSTA4
CLDN7	PTGS1	CTSB	HSPG2
CLIC3	THBS2	CXCL8	IFNGR1
CRABP2	TXNIP	DEDD2	IMPA2
CRYAB	VIM	EDEM1	LFNG
CRYBG2	WNT3A	ERCC1	LTB4R2
CSTA		ERRFI1	MATN2
CTSD		FAM43A	MMP28
CTSV		FLG	MTUS1
CXXC5		GADD45B	NAAA
CYP4F3		GAS7	NFE2L1
DEFB1		GSDMA	NINJ1
DHRS3		HAL	P2RY1
DSC2		HMOX1	PLA2G4F
DSG3		HOPX	PLD1
DUOX1		HPGD	POU3F1
DUOXA1		HSPB8	PRODH
EGR1		IGF2	PTGES
ELF3		IGF2BP2	RAB7B
EVPL		KPRP	S1PR5
FABP5		KRT78	SLC7A5
FBXO32		LCE1A	SOD2
FOSL2		LCE1D	TCF4
FTH1		LCE1F	THBD
GBA		LCE3D	TNFSF10
GGT6		LCE3E	UBA7
GJB2		LIPM	VAV3
GJB6		LY6G6C	WNT10A
GRHL1		MAP3K7CL	WNT4
HCAR2		MARCHF3
HILPDA		NLRP10
HR		NPR2
HS6ST1		OASL
HSPB1		OSBP2
ID1		PADI1
ID2		PAG1
IGFBP3		PFKFB4
IGSF9B		PGF
IL1RN		PLA2G2F
ISG15		PLIN2
JUNB		PTPRE
JUP		RDH12
KCTD11		RNASE7
KLK10		RNF223
KLK11		RNF225
KLK13		RNF24
KLK5		RNF39
KLK6		RORA
KLK8		SLC5A1
KLK9		SLC6A17
KRT17		SLCO4A1
LRP11		SMPD3
LYPD3		SPRR2B
MAP2		SPRR2E
METRNL		SPTSSB
NAB2		TNS1
NCF2		TPBG
NDRG1		TPRG1
NECTIN4		UBTD1
OVOL1		VEGFA
PAQR7		ZBTB12
PCDH1
PGLYRP3
PGLYRP4
PITX1
PLBD1
PLCD1
PPL
PPP1R14C
PRSS22
PRSS27
PSG5
RAB25
RAET1E
RAET1G
RDH16
RHBDL2
RHCG
RIT1
S100A7
S100A8
S100A9
SAMD9
SCNN1B
SEC14L2
SERPINB4
SERPINB7
SH3BP2
SLC28A3
SLC2A1
SLC2A3
SLC39A2
SNCG
SORT1
SPRR1B
TACSTD2
TGM1
TMEM184A
TMPRSS4
TPD52
TRIM16L
TTC39A
TTC9
UNC13D
UPP1
WFDC5
ZNF185
ZNF750
