## Supplementary Data 6 for "IgG autoantibodies in bullous pemphigoid directly induce a pathogenic MyD88-dependent pro-inflammatory response in keratinocytes"

### Sheet: Sheet1
Upregulated in BP Skin and BP-IgG treated PHK	Downregulated in BP skin and BP-IgG treated PHK	Upregulated in BP Skin but downregulated in BP-IgG treated PHK	Down reguled in BP Skin but upregulated in BP-IgG treated PHK
LY6D	TNS1	VEGFA	KRT15
S100A7	CDSN	MDFI	GPNMB
AKR1B15	GDA	ARHGDIB	MATN2
S100A8	BCAR3	ADAM8	KRT31
CA2	NRP1	PPP1R3C	UAP1L1
P2RY2	FHL1	MT2A	SCEL
SERPINB4	MEF2D	IFITM1	DEFB1
S100A9	PIK3C2G	ANGPTL4	ALDH3A1
AQP3	RAB43		CRYAB
DUOXA1	KRT77		MRC2
SERPINB13	NUAK1		ID2
PTGES	TPRG1		ASS1
TYMP	GLRX		TIMP2
EHF	HOPX		LFNG
BCL3	AADACL2		BGN
TIMP1	TXNIP		SLC22A18
TNFSF10	FLG		PRODH
GJB2	SERPINA12		FBLN1
LTB4R2	AZGP1		AKR1C1
TNC	LCE1D		SCPEP1
PDPN	FLG2		MYH14
DSG3	LCE1A
SPRR1B	LORICRIN
CDH3	LCE2C
IFNGR1
SOD2
