## Supplementary Data 11 for "IgG autoantibodies in bullous pemphigoid directly induce a pathogenic MyD88-dependent pro-inflammatory response in keratinocytes"

### Sheet: Sheet1
		MyD88 KO Ctrl-IgG					MyD88 KO BP-IgG					nTERT Ctrl-IgG					nTERT BP-IgG
		MYDC1	MYDC2	MYDC3	MYDC4	MYDC5	MYDBP1	MYDBP2	MYDBP3	MYDBP4		TERC1	TERC2	TERC3	TERC4	TERC5	TERBP1	TERBP2	TERBP3	TERBP4
FGF-2		0	0	11.1	13.34	8.3	6.47	26.74	18.55	15.26		28.85	32.24	31.3	33.61	23.89	42.87	49.78	46.42	44.32
FLT-3L		2.15	2.49	2.23	2.17	2.47	2.57	1.84	2.27	2.16		3.44	3.79	3.5	3.34	3.6	3.6	3.1	2.95	3.58
G-CSF		0	0	0	0	0	0	0	0	0		1500.6	1535.99	2375.87	2055.83	1764.51	5182.68	2951	2849.92	4696
GROα		10.73	7.99	9.68	9.38	7.77	13.65	9.42	11.72	11.51		33.48	31.6	88.5	67.19	56.67	174.54	91.34	85.2	197.92
IL-1α		91.29	125.16	61.31	76.95	131.21	61.98	153.73	23.42	41.22		330.98	295.49	644.8	523.08	478.52	442.61	158.14	148.84	457.04
IL-1RA		44.56	54.18	8.8	18.45	23.58	44.18	40.78	23.67	12.49		2.66	2.19	3.96	3.86	2.46	3.62	3.07	2.9	1.8
IL-6		1.18	1.32	0.67	0.66	1.11	1.09	2.6	1.08	0.5		2.98	1.36	4.19	4.22	3.18	2.23	6.2	6.05	1.02
IL-8		44.75	39.35	25.14	32.06	23.39	57.65	128.45	78.55	55.12		68.43	52.46	187.21	127.05	113.64	171.08	192.01	201.8	228.25
IP-10		1.88	0.63	2.19	2.78	0	0	0	0	0		15.61	17.64	28.85	28.18	26.36	20.05	11.38	10.19	8.84
M-CSF		8.5	9.48	10.21	8.42	8.1	7.94	6.82	7.06	6.74		62.44	58.62	70.53	63.11	64.93	40.6	32.2	32.47	35.74
MCP-1		1.34	1.17	1.11	0.99	1.52	1.39	1.11	0.96	0.99		1.23	1.52	1.65	1.67	1.52	1.65	1.23	0.96	1.28
MCP-3		4.21	4.3	3.66	3.15	4.47	3.76	2.8	3.85	3.95		6.17	5.16	5.01	5.98	5.16	5.16	4.21	5.01	5.23
PDGF-AA		744.59	754.55	761.74	719.87	852.69	626.19	497.27	653.23	581.71		1368.86	1367.59	1323.64	1327.7	1283.44	1014.58	1016.29	1042.88	1108.58
PDGF-AB/BB		0	0	0	0	0	123.59	134.44	147.32	107.06		0	0	0	0	0	133.22	185.1	174.27	178.22
RANTES		19.57	12.63	17.07	22.17	11.43	114.32	172.06	229.89	113.2		5.3	6.54	6.36	8.14	5.48	97.82	238.41	238.01	156.47
TGFα		1.92	1.4	1.6	1.69	1.45	2.15	3.08	1.97	1.88		5.26	4.96	5.49	6.01	6.83	11.14	7.17	7.13	8.68
TNFα		2.98	2.72	2.54	3	1.93	3.9	4.18	3.39	3.25		18.61	17.33	37.38	29.29	27.75	24.59	18.28	18.46	23.84
TNFβ		2.56	2.67	2.53	2.12	4.55	4.63	3.2	2.38	2.97		6.34	6.54	7.15	7.84	6	4.4	3.05	2.34	4.55
VEGF-A		127.97	126.72	141.75	120.24	207.44	167.5	42.3	73.65	88.81		267.5	253.89	289.78	290.94	256.18	172.31	64.98	63.62	133.44
CTACK		0	0	0	0	0	0	0	0	0		0	0	0	0	0	0	0	0	0
CXCL16		65.37	72.19	75.67	77.63	61.3	40.87	0	19.31	16.4		55.9	61.06	57.16	62.1	59.24	35.97	12.03	9.41	19.77
IL-11		6.08	6.34	6.34	4.67	7.51	15.21	13.78	13.28	12.08		12.47	13.51	15.58	14.7	13.1	23.14	27.4	25.24	24.75
IL-20		652.17	725.6	746.13	810.84	622.69	991.43	974.63	887.88	993.53		314.72	295.63	472.33	438.64	391.27	382.3	276.69	244.49	314.26
IL-23		4.08	6.19	5.47	5.11	4.08	5.47	4.08	4.77	4.77		6.19	3.42	3.1	2.78	3.42	5.11	2.78	2.17	8.43
IL-24		1.51	3.82	1.98	4.28	0	9.69	7.9	8.79	8.79		5.19	6.55	9.69	10.13	11.47	21.16	26.83	28.13	26.83
MIP-3α		1.64	1.32	1.22	1.52	1	1.96	2.29	2.42	2.68		1.73	1.82	4.23	4.25	3.6	3.58	2	1.71	2.25
sFas		0.1	0.11	0.09	0.08	0.12	0.07	0.07	0.07	0.07		0.23	0.24	0.3	0.26	0.24	0.16	0.17	0.15	0.33
TSLP		0.16	0.18	0.07	0.17	0.06	0.09	0.16	0.08	0.13		0	0	0	0	0	0	0	0	0.12
TGF-β1		15.28	13.58	13.58	15.11	16.52	174.83	259.11	304.01	227.61		24.7	25.82	27.29	28.5	26.84	167.95	275.83	267.34	366.85
TGF-β2		76.66	67.27	77.97	68.43	61.49	22.66	21.88	29.8	24.91		155.38	160.09	170.18	166.75	146.42	39.35	46.72	44.67	54.39
MMP-1		817.75	663.54	881.34	623.23	1567.67	3493.3	3047.13	2296.97	3234.25		193.83	241.17	281.57	313.3	266.26	563.56	658.62	635.1	1802.28
MMP-2		901.87	831.3	1025.79	1025.79	946.07	1669.48	1328.55	1346.43	1274.95		2157.6	1958.27	2366.6	2202.98	2085.05	2804.55	2330.21	2121.31	2448.53
MMP-3		270.19	219.98	293.65	234.25	354.73	749.39	679.06	599.07	715.98		88.14	110.45	123.76	136.99	114.9	188.77	180.29	167.45	254.34
MMP-9		6247.65	4706.61	4571.68	9941.9	4043.44	14134.7	21833.5	29966.7	30441.9		10142.3	11700.9	17845.8	17287.1	14920.1	56737.6	48439.1	45815.5	77016.8
MMP-10		400.44	301.12	412.74	341.76	571.66	1522.14	1718.4	1187.38	1527.09		109.7	118.26	156.93	155.14	134.77	257.39	326.81	298.17	846.51
MMP-12		298.45	298.45	306.1	344.13	306.1	298.45	313.74	298.45	306.1		283.09	321.37	298.45	298.45	313.74	283.09	290.78	283.09	283.09
MMP-13		110.92	151.6	90.61	90.61	171.98	151.6	131.25	171.98	192.37		110.92	131.25	161.79	90.61	151.6	141.42	110.92	131.25	171.98
TIMP-1		14105.1	14571.2	15468.5	15888.3	15131.4	16196.5	12754.8	14170	15804.2		20087.3	21616.9	23822.6	23103.2	22149	27366.5	27719.5	26360.6	28862.5
TIMP-2		1954.96	2034.98	2356.13	2163.01	2236.99	2402.45	2379.38	2515.25	2309.07		2402.45	2687.78	2989.52	2791.25	2537.33	2970.17	3159.39	2831.78	3122.28
C1S		134.179	112.858	97.5183	125.592	131.968	243.619	45.7844	28.9404	131.445		120.528	128.417	139.528	129.995	137.573	105.069	165.472	134.628	230.087
